# Transposable elements resistant to epigenetic resetting in the human germline are epigenetic hotspots for development and disease

**DOI:** 10.1101/2020.03.19.998930

**Authors:** Sabine Dietmann, Michael J Keogh, Walfred Tang, Erna Magnusdottir, Toshihiro Kobayashi, Patrick F Chinnery, M. Azim Surani

## Abstract

Despite the extensive erasure of DNA methylation in the early human germline, nearly eight percent of CpGs are resistant to the epigenetic resetting in the acutely hypomethylated primordial germ cells (week 7-9 hPGCs). Whether this occurs stochastically or represents relatively conserved layer of epigenetic information is unclear. Here we show that several predominantly hominoid-specific families of transposable elements (TEs) consistently resist DNA demethylation (henceforth called hPGC-methylated TEs or ‘escapees’) during the epigenetic resetting of hPGCs. Some of them undergo subsequent dynamic epigenetic changes during embryonic development. Our analysis of the fetal cerebral cortex also revealed multiple classes of young hPGC-methylated TEs within putative and established enhancers. Remarkably, specific hPGC-methylated TE subfamilies were associated with a multitude of adaptive human traits, including hair color and intelligence, and diseases including schizophrenia and Alzheimer’s disease. We postulate that hPGC-methylated TEs represent potentially heritable information within the germline with a role in human development and evolution.
