## Supplemental Table 5 for "Transposable elements resistant to epigenetic resetting in the human germline are epigenetic hotspots for development and disease"

TE.subfamily	n.meth.TEs	frac.meth.hPGC	CV.meth.oocyte	CV.meth.sperm	CV.meth.blastocyst
AluYa5	289	0.335246842709529	0.421778972236025	0.835649311503937	0.5598908111334
AluYg6	99	0.563139931740614	0.416218587920198	0.778934621413188	0.561192133151071
LTR12C	1817	0.680367118914605	0.36395170017775	0.746286912201824	0.56288892611584
AluYf4	155	0.246710526315789	0.445486548822781	0.708286780141075	0.572757205935574
AluYb8	266	0.426645519429025	0.406579196241595	0.7081930444057	0.53756078377216
LTR12D	279	0.725848563968668	0.34200371332147	0.662421866872854	0.514100252774817
LTR12F	161	0.724043715846995	0.353863311472206	0.623343804028372	0.499669822065946
SVA_F	144	0.548717948717949	0.332011450359908	0.622748444433556	0.491937283821965
AluYk4	255	0.236772486772487	0.423162984625144	0.617381674456827	0.52724152852755
AluYc	393	0.187972508591065	0.404714936741444	0.599375498817339	0.519706561731609
SVA_B	271	0.610849056603774	0.309995617445767	0.585311720958493	0.449971851105119
SVA_D	373	0.456066945606695	0.369349452349178	0.56784325493351	0.469316992702185
AluY	12327	0.198974380354798	0.422282247876225	0.50486236289309	0.509564381414629
LTR12_	320	0.770419426048565	0.379543065696711	0.495338385102277	0.479478370467477
LTR12B	54	0.756756756756757	0.427406696437024	0.463738534605999	0.474022777364797
LTR9	88	0.0954907161803713	0.431276509648185	0.436335620252526	0.556292261007285
LTR1	90	0.0696864111498258	0.409823440134163	0.428578054698068	0.448471473148821
SVA_C	134	0.606870229007634	0.337753053208387	0.427082511668739	0.399522981104763
MER52C	88	0.293478260869565	0.346763674452073	0.379577614333421	0.415686227284561
LTR12	452	0.855769230769231	0.286445082229329	0.315329544611793	0.33864522078953
SVA_A	185	0.816593886462882	0.200305442960128	0.296535461542904	0.302159335743487
MER50	83	0.0855528652138822	0.514819468675859	0.284589037230002	0.550506789533275
LTR27B	72	0.426621160409556	0.262526978567065	0.281645101502164	0.29993917555739
HERVK11-int	72	0.494252873563218	0.297649053506112	0.279963714466558	0.394891825187894
AluSc8	1050	0.0977115873592445	0.420892806011856	0.261553264266187	0.457806107277631
THE1C	70	0.112606550022432	0.43091500257123	0.247459309197994	0.357166866628335
MER52A	625	0.399858457183298	0.263773464936057	0.244276091873821	0.301953241900048
MLT1C	62	0.0317199248120301	0.474441618497891	0.244000114797044	0.54890672262186
THE1D	73	0.0880902043692741	0.429244888619917	0.24239440157438	0.39902174981585
MSTA	118	0.0964131264309336	0.398931034385884	0.240790663914608	0.440011008051136
AluSc5	321	0.0929583083981648	0.450732729277804	0.239580119576857	0.476005052870319
AluSc	2076	0.12816708959594	0.398614871359	0.2347673334601	0.451840871715528
AluJb	827	0.059574580108461	0.401089670361624	0.226492197318396	0.490016599476978
AluSx1	2518	0.0624037701998902	0.41745963651929	0.225590321617367	0.461688643639901
AluSx4	300	0.10863290474941	0.390452450255158	0.223650367325721	0.442778050182747
AluJr	264	0.0687401397340545	0.408279899018915	0.221725754385137	0.497428333481236
L1PA12	84	0.170974155069582	0.307920027759349	0.219496945655638	0.312645764647518
HERVIP10F-int	56	0.263940520446097	0.29908236944132	0.216800784131134	0.342060846557571
AluSx3	1220	0.0972688768803856	0.401350717881053	0.213933534670417	0.43324131376486
L1MEf	53	0.110775427995972	0.278243811202934	0.213774153283907	0.348693160471513
HERVK22-int	62	0.34	0.363286923925573	0.213643372298101	0.382557618572968
AluSp	1835	0.0900344589937974	0.413358323793816	0.213294267505354	0.441441572217609
L1P1	302	0.573529411764706	0.263785026654633	0.212650284422304	0.292672699638496
AluSq	561	0.069429347826087	0.38620814478841	0.210750849841356	0.463976582301415
AluJo	306	0.0600236752315298	0.431698879922633	0.209115973534923	0.543535802664184
AluSx	3487	0.0792467634366418	0.392060534386612	0.208839578371872	0.467574064538961
AluSq2	1517	0.0724409448818898	0.38919376843363	0.205895108155299	0.447519319520921
L1HS	69	0.371859296482412	0.328474478211455	0.205328988985651	0.302018942803481
L2a	137	0.0182815356489945	0.402333400234906	0.204637809504455	0.482388739233275
AluSg4	251	0.0818799339085735	0.385544195960365	0.202936446060679	0.421525063557368
L1MA2	178	0.130039011703511	0.273136013470241	0.20233563129059	0.280598577627381
AluSg	1852	0.095736274850659	0.39495894357664	0.199729603979637	0.432951769852304
L1PB4	59	0.118404118404118	0.328459544493674	0.199420306452731	0.32435241815656
L1MB7	79	0.0824003582624272	0.354471729341224	0.198968031571886	0.410411411934149
AluSg7	297	0.0763465225727732	0.399781491038101	0.196760359054654	0.442787944988203
L1M1	211	0.121464997681966	0.251015671796915	0.196051033522064	0.273838634679522
L1MA1	121	0.140877598152425	0.290805664981864	0.195214351614124	0.283310728181384
L1PA4	1553	0.702668360864041	0.227196914185578	0.192839300618978	0.256502712776447
L1MA9	80	0.122719734660033	0.256488518651725	0.192385458995565	0.317817378208264
LTR1B	129	0.185142857142857	0.296876132590685	0.188964344802289	0.375067198609073
MER61-int	63	0.152542372881356	0.306092342616449	0.188923600936522	0.354766106040353
AluSz	2357	0.0693845804841689	0.395711832442301	0.187258026456522	0.460507592713957
L1MB3	72	0.0635066728025771	0.397437951517877	0.187136324292474	0.431147223204691
L1MC1	84	0.0806223479490806	0.307713268202609	0.186680889857685	0.350708335524162
MLT1F2	58	0.119900083263947	0.331713332714538	0.186463585541797	0.484324881616967
L1P2	332	0.423337856173677	0.272961536599178	0.186159031008733	0.275937580981167
LTR1D	220	0.338461538461538	0.320781840256867	0.1851130202459	0.322776309522999
L1MA4	65	0.122262773722628	0.25606396165248	0.183690254763081	0.282316991896639
LTR17	248	0.364365971107544	0.362608696879249	0.182671025617167	0.451293363874895
L1PA14	167	0.207591933570581	0.278641898653288	0.182166459094469	0.287666935055612
MER52D	134	0.317073170731707	0.241758765418341	0.179757017191012	0.275148136808621
L1PA10	428	0.217808817110432	0.247690720979171	0.179248058333425	0.297004992586013
L1MA8	52	0.114982578397213	0.306645204421595	0.17722414988398	0.310607811921182
THE1A	107	0.269201520912548	0.339900079460668	0.174492086214505	0.349056954536334
LTR22C	67	0.481171548117155	0.421462362170065	0.174006678717068	0.477679698363767
L1PA15-16	70	0.193704600484261	0.268301255969933	0.173260353170071	0.287635520091373
AluSz6	865	0.0645028759244043	0.39327396879839	0.171168284218535	0.456779132530192
THE1B	449	0.270034843205575	0.35649236054167	0.170714535378724	0.390974757408126
LTR8	53	0.0833333333333333	0.416920549294981	0.170512508686077	0.549939100879026
L1PA16	347	0.157512626262626	0.296448311504818	0.170440583106007	0.295288185361795
LTR2	86	0.209985315712188	0.355012090553053	0.17010411816021	0.460017638231982
L1PA2	331	0.435470441298918	0.358910617545234	0.169101809846538	0.298487187919722
L1MEc	52	0.0755914598961339	0.354040285818507	0.167830364797563	0.412699143053667
L1PA3	1157	0.709587955625991	0.25348321078451	0.16619944358615	0.247274800809254
L1PA8	428	0.239831697054698	0.277712672400811	0.165371742499527	0.301829905610769
L1PB3	76	0.134493670886076	0.29696409585864	0.165254798977299	0.290696488338495
L1PB2	92	0.246753246753247	0.240686152361331	0.161308616432068	0.281389641994669
MSTB	68	0.105533371363377	0.412540833692389	0.160089102671518	0.488130472481491
L1M2	129	0.197636949516649	0.272330408538482	0.15952934954545	0.250868039447177
L1PA13	318	0.19140989729225	0.266685737155717	0.159504503181469	0.304144061347374
L1PA17	83	0.130841121495327	0.271925264611176	0.158741616194908	0.275295166550389
L1PB1	834	0.228444690878847	0.281123837740364	0.156540988874765	0.275790769578263
HERV17-int	96	0.219959266802444	0.332580058396917	0.156337659175025	0.401553678117384
HERVK9-int	207	0.641330166270784	0.25478126987268	0.155407655092165	0.273392379483112
LTR13	119	0.244019138755981	0.349978364703373	0.155273099574949	0.386415655841515
L1MC3	62	0.0597567424643046	0.374416824705921	0.154409888926108	0.389732954468032
L1MA3	203	0.128518321826872	0.256371318449823	0.15350510604368	0.26812441128119
L1PA15	315	0.172352680549402	0.290914978405147	0.152894231417288	0.31232604092565
L1PA11	291	0.257575757575758	0.252381528202074	0.151391718983941	0.286552432019378
MSTA-int	278	0.568221070811744	0.205724303045739	0.145527586725584	0.27347058818368
L1PBa	197	0.195175438596491	0.277659643037748	0.14453089446249	0.270041158411776
L1PREC2	258	0.192466156562684	0.255220940820873	0.144353983472625	0.29003416556455
L1P3	204	0.234338747099768	0.279811040989205	0.144160698931818	0.300288181049799
L1MA4A	144	0.154188948306595	0.270882033832685	0.143538497044947	0.251963451439341
L1PA5	1322	0.586605783866058	0.225929610016082	0.142983436094789	0.263125026263059
LTR28	113	0.433021806853583	0.275712431637994	0.142818966784058	0.280023287756659
L1MA5	54	0.170873786407767	0.303320384508848	0.141503262872503	0.264714528675048
L1PA7	1529	0.315060908084164	0.263139977730292	0.140940053324392	0.266622335372054
THE1C-int	306	0.641624365482233	0.225873826055293	0.140752665816232	0.216292861655471
ERV3-16A3_I-int	54	0.0355385456533625	0.412979902388933	0.140070708324124	0.449496422251227
L1PA8A	243	0.231481481481481	0.302155777229225	0.136024834481121	0.279126654201233
L1ME1	66	0.0679728108756497	0.323955432077908	0.135489643210069	0.406214560194147
MER11C	352	0.721691678035471	0.210819023132112	0.13499493064711	0.311391099474743
L1PA6	1146	0.468322534197264	0.257675127809582	0.134552797647814	0.264767676932352
MER11A	428	0.865753424657534	0.196468038954078	0.127701787789677	0.301873373891345
HERVL-int	247	0.127831715210356	0.294533465092446	0.127252050673321	0.307049623262752
AluSq4	59	0.0786852589641434	0.299024075140213	0.127226100158816	0.400035580674475
THE1D-int	271	0.603715170278638	0.194744491645537	0.125845271099627	0.229031004107713
MER9a3	101	0.61890243902439	0.308293859706223	0.125741068915469	0.309332177210289
THE1B-int	992	0.727065093262276	0.210133460154977	0.119318780420503	0.234681697557262
HERV9-int	359	0.735880398671096	0.213266914770294	0.114067686068912	0.25841461937098
Harlequin-int	86	0.258620689655172	0.253428335873839	0.113011099155136	0.331375914178583
HERVH-int	496	0.211492689561374	0.412346518715376	0.111752660469947	0.502815331433774
MER11B	277	0.908466819221968	0.206609029533501	0.110888155259981	0.308517788988909
MSTB-int	67	0.400560224089636	0.235021459390288	0.0975629360484816	0.299892385427088
THE1A-int	385	0.553519768563163	0.230370994394228	0.0948792017492661	0.272248274862178
