## Supplemental Table 8 for "Transposable elements resistant to epigenetic resetting in the human germline are epigenetic hotspots for development and disease"

TE.subfamily	one.kznf.chisq	one.kznf.pval	two.kznf.chisq	two.kznf.pval	more.kznf.chisq	more.kznf.pval
MER66B	2.78386456249502	0.0952181576545386	102.410369269055	4.51333003464374e-24	3.01302412277741	0.0825980586324833
HERVH-int	44.5598687491885	2.46696853896781e-11	87.6007101882672	8.00958790874649e-21	85.2322484698099	2.65299561266554e-20
Tigger1	59.8053758120227	1.04716935591434e-14	62.454789823672	2.72631928369814e-15	2.35397830026788	0.124963734391365
L1PA7	32.8657020002925	9.87502161082629e-09	59.5802707043428	1.17406291083411e-14	91.0446199875833	1.40468566075944e-21
MSTA-int	19.6523862255069	9.28872401042504e-06	52.8866921816145	3.53355564987262e-13	59.2348929098968	1.39930480948206e-14
L1MA9	29.7573482100138	4.89646813859763e-08	51.9220152013604	5.77492772526783e-13	3.78191209492128	0.0518094234475762
L1MB7	19.1285905407359	1.22200547355649e-05	51.3168434235099	7.85983612621331e-13	4.67941114585745	0.0305262106592348
L1PA4	7.87240881529251	0.00501947444487622	44.5290780003087	2.50607318852126e-11	287.559259077128	1.69191794589458e-64
AluSx1	102.415079210541	4.50261217134626e-24	39.2269987231611	3.77286889450692e-10	5.81705961596638e-07	0.999391456291586
L1PA8	18.6690064901167	1.55489500116917e-05	39.1862477013436	3.85244207230716e-10	51.4345098427377	7.40257683831014e-13
L1MEc	21.6096612537397	3.34164350643539e-06	35.9536331438645	2.02069241792144e-09	31.922766153632	1.60425854294009e-08
L1MC1	10.4872399898227	0.00120201798128772	35.7426103436271	2.25184495025519e-09	17.8067730863562	2.44511298042163e-05
THE1D-int	17.4657759518551	2.92526595769362e-05	34.6009317138202	4.0471253289781e-09	42.4828049119716	7.13063521355614e-11
THE1B	47.7131950642966	4.93359842815242e-12	32.8040406257077	1.01932743804092e-08	26.2672887641737	2.97281526710528e-07
AluJr4	6.8943568461485	0.00864682663278982	32.2102374238783	1.38359808189481e-08	6.48019712234206e-30	0.999999999999998
L1PA5	1.49998640933853	0.220673453076793	32.1362257450402	1.43732116155256e-08	332.493817539872	2.75192546700008e-74
L1P3	1.6170655704541	0.203501437809153	30.3270472266457	3.65000594388744e-08	16.3404248298692	5.29228752964071e-05
THE1B-int	5.13195496743525	0.0234892565886525	29.8660366052218	4.62951786038756e-08	79.8433092209989	4.05310442698777e-19
MLT1F1	79.8274886877828	4.08568794558916e-19	29.7774360310177	4.84599417774849e-08	6.47701490924806	0.0109278358656587
AluSz	150.527401936098	1.32948525651656e-34	28.1068220471417	1.14800474845888e-07	0.153333556479187	0.695369832191727
L1MD3	0.825944293842322	0.363447906569412	28.0401134978222	1.18826616978574e-07	0.0757872710659614	0.783089697573325
L1PA17	2.19908234208981	0.138092924079572	27.4346009748576	1.62497638745128e-07	7.29022931448339	0.00693306260034005
L1MB4	10.7604364068655	0.00103692929714291	26.6920605212837	2.38599901764471e-07	10.5233499320634	0.00117875613935888
L1PB1	2.93450384952201	0.0867052986958676	24.812294763969	6.31931124722633e-07	76.6253708866358	2.06667475826694e-18
L1M5	23.9693166740223	9.78832626073897e-07	24.4795668386901	7.51020946420018e-07	20.7453277741669	5.24594145765939e-06
L1M4b	1.85195413990478	0.173556287272759	24.4015465326101	7.82058869051212e-07	12.4850905483138	0.00041021282913312
L1MB1	1.57402709059946	0.209623145034686	24.2348782377401	8.52739617699352e-07	7.83028982117239	0.00513778609856908
L1MEf	4.63150260335725	0.0313900610543138	24.1030382364162	9.13161081437372e-07	27.0776988503821	1.95439632393258e-07
L1PA10	17.1664069007765	3.42438804339757e-05	22.585265842344	2.01020372569486e-06	83.1929167224821	7.44239157353505e-20
LTR10F	2.35287010858183	0.125052579860737	22.0740703748006	2.62329416105448e-06	1.25935791094273	0.261772664277536
HERVL-int	0.181736790072757	0.669884899716033	21.9903909701553	2.74018919414298e-06	32.8330123089984	1.00424832417519e-08
L1PREC2	22.4447678980528	2.16273814779958e-06	20.4772916973136	6.03429363101162e-06	2.75240116630307	0.0971084947308861
AluSx4	6.97883186268837	0.00824794275853147	19.7428983846227	8.85902703352167e-06	7.74055569863173e-28	0.999999999999978
MER11D	0.149855315345511	0.698673662480159	19.554128846438	9.77891610496667e-06	2.05853098257747	0.151356023976785
MER66C	0.538737244897959	0.462956524719494	19.452434646539	1.0313628845121e-05	1.03442812716481e-31	1
L1MB3	29.6154192111301	5.26841749743771e-08	19.1597099301585	1.20224357994969e-05	27.5095632800609	1.56319640982905e-07
MLT1F2	141.956460178333	9.9403473993146e-33	18.9690129229743	1.32858694574319e-05	0.43518341818496	0.509456423167993
MLT1F	145.326988639455	1.82168655897496e-33	18.9458765025652	1.34479616946206e-05	0.469542644923759	0.493197648523562
L1ME1	23.0937092779828	1.54294682762772e-06	18.8652193733313	1.40287306707487e-05	20.5120603120063	5.92567092510767e-06
L1MCb	1.15137384139227	0.283261741106157	18.4904929228798	1.7075394101747e-05	0.233513861839844	0.628930505192678
L1PA13	19.3450846969174	1.09099712761096e-05	18.3814701701756	1.80807773086315e-05	31.2610889839018	2.25555423113447e-08
L1MB8	10.9449505054711	0.000938590538154547	17.8318676959666	2.41307745300362e-05	1.34538380012878	0.246086751150115
L1ME3A	18.6205538036507	1.59491698189293e-05	17.8018798077217	2.45140930335088e-05	1.38357870811372	0.239492502542636
AluSz6	49.1770399110529	2.33872171562327e-12	17.3492281036735	3.1102457031008e-05	3.15794734304419	0.0755581324498284
L1MA4A	0.726073754961175	0.39415880530237	17.2382384279042	3.29732448644206e-05	43.779125739202	3.67604946537401e-11
THE1C-int	8.36466371465311	0.00382587414130199	17.1797797537252	3.40036539158335e-05	49.5053358095703	1.97832922145332e-12
L1MCa	6.63478374802549	0.0100006335351084	16.9859246470988	3.76579567926378e-05	7.20508194227463	0.00726974300410387
MSTB	55.1859741308608	1.09648380261294e-13	16.8711692532916	4.00046337187009e-05	5.12461268277909	0.0235888344834318
MER4-int	7.89772422773848	0.00494970331964586	16.7432650775956	4.27938978752159e-05	2.20445143858169	0.137612838865336
L1MD2	2.94917401105476	0.0859214625580062	16.7216017682867	4.32853214207851e-05	0.842486221425611	0.358686677049839
(GAATG)n	2.83799737892652	0.0920588827595546	16.6777052126842	4.42985628867411e-05	4.68168913616791	0.0304857581957327
LTR18A	0.430961240310077	0.511517658865658	16.26625	5.50355462060411e-05	8.98333333333333	0.00272453179091941
THE1A-int	14.896541506864	0.000113571008048432	16.0160531681131	6.28076676059149e-05	49.7329719678745	1.76160452736742e-12
MLT1E1A	46.9126056261264	7.42237667923858e-12	15.9911509736458	6.36392474760059e-05	3.84690901211276e-27	0.99999999999995
MLT1H	66.5156381313901	3.47128759365567e-16	15.7801413030544	7.1145357256862e-05	0.0107084588459393	0.91758068579463
AluSp	63.4928702721071	1.60948299802024e-15	14.8103391081983	0.000118881942077494	0.00706138145488106	0.93303096845586
L1PA6	0.364326007903315	0.546113442530293	14.8045767751413	0.000119245747948575	111.035135822148	5.81312304210299e-26
MER11C	9.29175849646839	0.00230187088335015	14.071296626033	0.00017600940830832	4.91890475009897	0.0265643523591451
L1P1	0.350841831872951	0.553636975907124	13.4217785532507	0.000248719772656977	62.0062418658513	3.42370358953424e-15
MLT2A2	24.7059033279207	6.67793154279124e-07	13.3590884365123	0.000257173278736764	3.0578931882897	0.0803457830356952
MLT1G1	33.7032277953239	6.41940825773715e-09	13.3319835953745	0.000260917370411405	24.4847687960356	7.48995984520008e-07
L1PA15	17.7972797692115	2.45734316101582e-05	12.8148088997777	0.000343886531793601	26.328213936379	2.88049830240248e-07
L1PB4	6.69253707635578	0.00968173258045369	12.7268466558877	0.000360443772118628	0.466351205739284	0.494670591148792
AluSx	155.7674512397	9.51666396647759e-36	12.6833678131661	0.000368922485403351	1.61305392379144	0.204063045339182
MER11B	6.81889173232778	0.00901985254086184	12.6145609081837	0.000382753438179484	1.8145310159355e-28	0.999999999999989
LTR12D	0.0587834485347173	0.808429184915498	12.6001846465889	0.000385708650046606	0.0212611188133016	0.884069858103654
MSTB1	29.3181781019596	6.14168350775747e-08	12.4728491164142	0.000412909822323542	0.723216105835132	0.395090990157049
L1MA6	1.4054253913277	0.235817291244767	12.0775330738874	0.000510330789458699	6.10905486946792	0.013449102911099
HUERS-P3-int	0.0354655080549111	0.850623548663965	12.0346911414743	0.000522194863543995	3.47776939414263	0.0621985278947557
L1MEg	34.6720944195369	3.90184845813226e-09	11.7050676746279	0.0006233011463405	23.8130800782705	1.06158611286645e-06
LTR10C	17.4048583768055	3.02052925483453e-05	11.5704849306519	0.000670069411355025	4.67437854713179	0.030615777845987
LTR8	49.115119503747	2.41372527786154e-12	11.4768034492668	0.00070470231009808	5.16123506697991	0.0230964673925737
LTR8A	19.772708874351	8.72191936153045e-06	11.1586684630378	0.000836399332561983	47.9936105733691	4.27610368013368e-12
L1PB3	2.01920493454063	0.155320448716947	10.8199028484427	0.00100414758049112	4.87800210113501	0.0272010862525119
MLT1J2	0.630483323969885	0.427178082925605	10.26900325405	0.0013528387067205	0.11546720044878	0.734003645563577
L1MB5	8.69505942179735	0.00319073715575433	10.1143093967457	0.00147122551702849	3.62226826068918	0.0570110943580714
AluSq2	42.7349029840317	6.26837960682972e-11	9.99296546165958	0.0015713934562144	1.68253336068666	0.194588168313579
L1MEe	5.90354511805819	0.0151104411847096	9.79719912014872	0.00174777871231716	5.24697898145066	0.0219849084260171
MLT2A1	11.1173436794825	0.000855241850606889	9.49445694118798	0.00206093573930447	0.382013146008302	0.536527799102955
AluSg	42.7582362935148	6.19405395992267e-11	9.36213331325851	0.00221514174609247	0.149041938101002	0.699452602841606
LTR14A	0.00752508361204013	0.93087242598987	9.07258064516129	0.00259470633432437	9.298828125	0.00229300487578194
L1MA8	10.7070193030644	0.00106729835886346	8.90341659414988	0.00284637584487028	0.123344922332772	0.725434591015967
LTR40c	5.05581665039062	0.0245434129670989	8.33989583333333	0.00387838213901065	2.53904326431052e-28	0.999999999999987
HERV9-int	2.35972720383293	0.124503959607318	8.3358754026537	0.0038869743694131	10.4736714977205	0.00121087832427039
MER72	14.8450203406205	0.000116715812177878	8.29110167900608	0.00398398116838714	2.96465468092391e-31	1
MLT1G3	58.8494077580909	1.70212997753683e-14	8.28414223746067	0.00399927919916374	0.00192483875696277	0.965005649913515
AluJb	52.4037145111782	4.51868445727001e-13	8.15284192952777	0.00429937318365475	0.157352125509123	0.691606143413219
L1M2	8.77214382086891	0.00305865733649296	7.75862343235072	0.00534566875497299	15.5456468090888	8.05368799139576e-05
MER61A	0.0441254984029807	0.833620296638389	7.66322091008775	0.00563578043839438	0.00223758858141246	0.962271612659388
LTR76	0.46558277027027	0.495026350642834	7.65	0.00567723213815931	0.0639204545454545	0.800403487817737
L1P4	1.74868145888923	0.186042577238378	7.63636062680985	0.00572032179281418	5.96390371159476e-31	0.999999999999999
L2c	0.285152558136922	0.59334376375246	7.55872474732049	0.00597202363707068	0.169340327623952	0.680698745975322
SVA_B	1.14683147444098	0.284213416548812	7.53876331701699	0.00603854755341452	1.0326953207388	0.309526454024928
AluSc8	22.7021251329389	1.89158554652214e-06	7.46785775044713	0.00628102467905244	8.7999221258085e-27	0.999999999999925
SVA_A	0.630407821940279	0.427205761605683	7.33690706913589	0.00675529716702012	15.7391798610413	7.2702590637798e-05
LTR27	0.0178108985384528	0.89383159071408	7.31619392192086	0.0068335984246508	30.1480323445033	4.00293114182319e-08
L1MB2	22.593792395644	2.00130195453968e-06	7.28214181315059	0.00696434496820882	0.282169312168032	0.595282885151222
LTR1D	19.0066876975632	1.3026110415876e-05	7.27796417082923	0.00698056048273291	17.2592941456978	3.26098478561595e-05
L1HS	0.00321583816863074	0.954777513892563	7.19580917259382	0.00730740327904028	2.57648469634177	0.108462293825161
MLT1H1	74.4182308646879	6.32026354301037e-18	6.9800797510153	0.00824219358463687	NA	NA
L1P2	1.14584173370952	0.284421315175558	6.91940275487165	0.00852654485012356	30.7350373682921	2.95775778402553e-08
L1MC4	45.6097010797713	1.4432501216438e-11	6.9072849929089	0.00858452452202066	5.0560023002479	0.0245407837391032
L1MC5	28.0853015943156	1.16084160514203e-07	6.89155237609815	0.00866040264235243	39.6795413787035	2.99243857222344e-10
LTR10A	12.50735852884	0.000405352301091466	6.87331546236686	0.00874921857586863	1.67810321591226	0.195176681253366
MSTB2	14.913884707129	0.000112531696220878	6.6511362959335	0.00990926095418953	5.30444620786497e-29	0.999999999999994
MER57B1	1.76548036483934	0.183942409985825	6.37593363667582	0.0115678170218554	NA	NA
L1MC4a	16.746320648865	4.27250362812856e-05	6.36209478512129	0.0116583822210593	12.4630309835912	0.000415085844657319
LTR25-int	2.38936641488023	0.12216313170665	6.29955094803809	0.0120768561430335	0	1
MER9a3	3.47071774869777	0.0624642014985612	6.2643892305528	0.0123188629269209	2.21500786816075	0.136674365132505
LOR1b	21.1686264666426	4.20593496058952e-06	6.18502916614507	0.012883557959194	0.0300785891109589	0.862312031357821
L1PA11	30.3207552185748	3.66186514697363e-08	6.14629487204293	0.0131687706742955	78.0494340990187	1.00493841947476e-18
L1PA12	6.19072345824446	0.0128421676250815	6.12338643469788	0.0133404996200679	12.9885793826062	0.000313396656488799
THE1D	11.3572094344102	0.000751556611316667	6.0747398031058	0.0137128498505903	6.94770457464377	0.00839268530869434
MSTD	44.7942985127363	2.18859044500829e-11	5.9357328914661	0.0148368974424201	0.00312194034167129	0.955441923499107
L2a	4.59762459786416	0.0320162869200319	5.84468928516871	0.0156241325875545	0.0127856612098028	0.909972127083473
LTR50	8.53445040553143e-31	0.999999999999999	5.80614724614725	0.0159702451109586	3.26540764117579e-31	1
AluY	36.0199906697416	1.95303542037373e-09	5.78466380035926	0.0161665896227298	14.677611389575	0.000127552408400821
MER66D	4.26707501150764e-31	0.999999999999999	5.69674796747968	0.0169963761869904	4.44142645971914	0.035076928121392
MER57A1	0.449765632098902	0.502446272947947	5.65373862380315	0.0174181982703896	6.53017131994976	0.0106059741277495
MER41-int	5.4132505064092	0.0199844701642962	5.61288839313527	0.0178288513419233	0.00326699868837133	0.954419601291877
LTR14C	1.28780523872159e-31	1	5.57892128706433	0.0181779158886942	11.0491000578731	0.00088730258407686
THE1C	47.7897197960016	4.74473452114536e-12	5.57136134062259	0.0182565615315314	10.2634089900017	0.00135694707981027
LTR7B	0.909414981446009	0.340269689006297	5.49051087304638	0.0191199553402681	0.00950566099930838	0.92233173286442
THE1-int	6.63879169634378	0.00997815887295653	5.39264508928572	0.0202217952861216	5.3171715357599	0.0211162603211803
L1PA16	24.976718914539	5.80267705078671e-07	5.37616991588042	0.0204136461139749	21.2759834032931	3.97682902656996e-06
L1MA10	17.6116487581331	2.70923761805205e-05	5.33572130503145	0.0208926926731378	7.31322247257053	0.00684490708719234
L1M4	10.4515110754146	0.00122549162575259	5.22350907603499	0.0222835414694438	34.1969014387	4.98081978412795e-09
L1MA3	2.90999801668346	0.0880319829741982	5.20648636139711	0.022502767144144	17.8742684715529	2.35990434084064e-05
L4	0.00538790079527658	0.941485970325305	5.1881221203339	0.0227417770971852	1.15191801192517e-29	0.999999999999997
LTR27B	0.2311733630278	0.630655159125327	5.10339458928169	0.0238790677537428	12.891044222744	0.000330158173135253
MER52A	15.914816552797	6.62579917196784e-05	5.06608360872875	0.0243984472859232	141.081494142112	1.54426647221096e-32
MER66A	0.193865909818162	0.659718344185339	4.93386970172685	0.0263352807502175	0.132705544209969	0.715643167547484
L1PA14	14.2149938448809	0.000163066005081112	4.90658386863931	0.0267545048171997	18.5269604533398	1.67517885720245e-05
L1MA1	0.930917983820853	0.334624501119296	4.87714903835804	0.0272145336109808	2.47740120151272	0.115492942727903
MER61-int	9.93657968019175	0.00162026328392257	4.69754735282244	0.0302056925866402	0.658686606913765	0.417024003663854
AluYc	2.7516518517786	0.0971540095637384	4.69285578956132	0.0302882679722215	0.00973277659454291	0.921412329795745
L1MA7	3.59713802613086	0.0578791326498671	4.65184822638884	0.0310201310086608	1.57586467381954e-27	0.999999999999968
L1MA5A	1.45170378767671	0.228254762027748	4.46757271636073	0.0345440317323521	18.3737755161676	1.8153942531324e-05
SVA_D	0.0704896723189969	0.790625147824733	4.44583660692465	0.0349864440892253	8.54712208765026	0.00346068921275367
LTR14	0.000608340820604978	0.980322518637452	4.38187893081761	0.0363229358245249	5.4913280363955	0.0191110210840419
LTR19A	4.54269260592014e-31	0.999999999999999	4.3374652014652	0.0372823896118	0.0344490115482482	0.852754964269349
MER57B2	3.5564158132998e-31	1	4.05908034819141	0.0439344202970774	NA	NA
MLT1D	6.12622215085731	0.0133191179111266	4.05141580739783	0.044134315331578	0.0382677778839619	0.84490641759028
HUERS-P1-int	4.96093244548313	0.0259262236856277	4.00645365771539	0.0453263951385163	8.31776645470626e-31	0.999999999999999
L1M4c	0.963673877976401	0.326262979388303	3.97092614493297	0.046292304502274	17.7302180180828	2.54550718633368e-05
L2b	9.4401028255291	0.00212291591767713	3.90505474016462	0.0481410592343349	2.47618965125954	0.115581960588401
L1MA2	1.91704990615684	0.166182241965477	3.88589237631017	0.0486933789228428	10.5099884875256	0.00118730995040419
MLT1A1-int	0.0154719095267876	0.901009554111255	3.80898169832596	0.0509784341520402	1.59842629329625e-30	0.999999999999999
L1M3f	0.0698542403161792	0.791549124222165	3.80765553489762	0.0510188149232139	0.0840923877683799	0.771826278502052
MLT1J	4.09263596719766	0.0430704218749606	3.78027009197856	0.0518602887872696	1.19063524684245	0.27520145692429
L1ME3	21.846271992751	2.95389946931824e-06	3.73866046991814	0.0531670521396371	0.467770063981383	0.494014836035622
LTR1B	2.01170422916964	0.156089890839745	3.73750730445677	0.0532037602964649	1.55548308400579	0.212327811105825
L1MD	1.0284372939372	0.310525985165676	3.59073113156096	0.0581026750521871	1.45925265177897e-30	0.999999999999999
MSTA	37.5313749846478	8.99542914082612e-10	3.44516000800257	0.0634372789024375	20.8952408015177	4.85098341869171e-06
AluYa5	0.264473162259373	0.607063553025114	3.33501019331259	0.0678199866249501	1.37524157779844	0.240913345593709
MER52-int	4.0772659424929	0.0434639331340922	3.27291911565538	0.0704321933911104	0.134386168658095	0.7139269640872
MLT1B	1.83992649747057	0.174959562437591	3.18073498714	0.0745112067968537	1.80353872795801	0.179285267998919
L1M1	0.978544234576064	0.322558475646887	3.07872302512888	0.0793227829309826	30.9977225690346	2.58331376429054e-08
HERVP71A-int	0.149685840081853	0.698835761684474	3.04261363636364	0.081105235682905	0.00355861244019138	0.952431124186243
MER1A	109.917619986998	1.02148848331471e-25	3.00517843157295	0.0829988380317301	0.987768544854273	0.320288373858132
HERVFH21-int	0	1	3.00193651477898	0.0831650567133677	1.88289727382083e-29	0.999999999999997
LTR28	0.478809435360014	0.488962088929154	2.92495326353295	0.0872197505758306	31.8668745628609	1.65109017301109e-08
L1MC3	25.4312715590796	4.5842644630592e-07	2.90227636465816	0.0884545573069725	2.64881667884242	0.103627008989775
HAL1	28.2379571382284	1.07280020437822e-07	2.8190968048759	0.0931488050175601	4.43579385078989	0.0351928497422822
MER1B	10.2432119616018	0.00137188498385671	2.81214884737875	0.093552985844502	2.60476695060464	0.106542818547476
SVA_F	2.70288745794207	0.100166687873277	2.7861358774854	0.0950832552311486	4.60350471254399	0.0319066667130807
MLT1N2	8.98411334447297	0.00272336902591247	2.77825659362832	0.0955521304591054	7.16786799536791	0.00742209319465997
L1MDa	19.8970783201984	8.172512638498e-06	2.68021361947428	0.10160209827293	3.08928065394844	0.0788096408387865
AluSx3	20.8003131100172	5.09746292810391e-06	2.65693992670413	0.103098908520216	0.4327276827469	0.510653542258777
MER4A1	2.32859911560224	0.127016138431302	2.64718992889949	0.103733121116619	4.14024730366219e-29	0.999999999999995
MLT2B4	6.19239855846709	0.0128300177892018	2.63614738221166	0.104456574054705	6.13009704558149e-27	0.999999999999937
HERVK3-int	6.83119894215482	0.00895791156171398	2.60294047619048	0.106665646086826	1.20859030589294	0.271611488009066
L1PBa1	0.165425482049266	0.684209745230618	2.56883988278253	0.108987632828193	0.0356905925188178	0.850155878790865
MER9a1	1.78328977104368	0.181745879850748	2.49725515857161	0.114044910495608	0.815601853136183	0.366469226843906
L1M3	0.586029105161892	0.443958760220463	2.47016518110268	0.11602573066288	2.4028227763298e-30	0.999999999999999
MER5A	0.206806533212747	0.649282008514464	2.31009990382136	0.12853578848753	2.8657149869558e-25	0.999999999999573
Charlie3	5.92024743003029	0.0149678564319393	2.25753428871362	0.132965620045504	3.72172514756298e-31	1
LTR66	1.60992182658849	0.20450279122118	2.24214941437164	0.134294187869598	1.08698472945247e-28	0.999999999999992
AluYc3	2.43770424836601	0.118449467326505	2.23184899947341	0.135191978068951	0.0758741258741259	0.782968549923132
MLT1J1	5.45027836578871	0.0195652089728659	2.21139316975641	0.136994904602047	1.22937423329618e-30	0.999999999999999
L1PB	0.605627840478716	0.436438770713127	2.20809061036157	0.137288500983119	1.56329719884681	0.211183099284359
L1M2c	1.8402533690549e-31	1	2.17164033882784	0.140576215731358	4.50112132069656	0.0338726346390807
LTR49-int	7.88443596076311	0.00498620265484132	2.1553119729451	0.142077583017982	1.28381278469634e-29	0.999999999999997
THE1A	5.42116085375474	0.0198941287039427	2.09837827354306	0.147455463747675	117.766323597202	1.95067394456601e-27
MIR	1.96032624684515	0.161478431255368	2.05042271106081	0.152163936877255	2.31670906731403	0.127990555840379
AluJr	2.82651398716767	0.0927194221969416	2.04330070295125	0.152877608658129	2.10224954991384	0.14708260447723
LTR10E	10.4266443167305	0.00124210220093401	2.03956980519481	0.153252982275149	0.638611111111111	0.424214181845198
MSTB1-int	3.14181818181818	0.0763086979235862	2.03679144385027	0.153533197839822	NA	NA
MSTB-int	18.0032051136364	2.20533349508062e-05	2.02532013004246	0.154696321135687	5.50859215235174	0.0189232730260539
MER4D	2.02466796424554	0.154762746560977	2.02111994535519	0.155124692530573	1.17240955419532e-29	0.999999999999997
MSTD-int	3.74926072092579	0.0528308730044969	2.00019508158204	0.1572789635744	3.14177197273201e-29	0.999999999999996
L1PB2	1.28172775927893	0.257578034715915	1.99422511087858	0.157899807121156	31.4649777631661	2.03070116933332e-08
L1PA15-16	0.215204412661261	0.642718464081161	1.99227086474106	0.158103642895483	5.69910915792812	0.0169735258213713
MER4B-int	1.43908940993173	0.230286750546632	1.96198453608247	0.161301234854156	13.0249817233347	0.000307363077790387
MER57-int	8.8201337621987	0.00297924825547642	1.85947170645446	0.17268578529172	6.26884100303482e-31	0.999999999999999
LTR14B	8.90131422052668	0.0028496548583037	1.8310594718563	0.176002457201383	10.3593414623208	0.00128821149861729
LTR18B	1.04622015934578	0.306379226973198	1.79980857184789	0.179735639331845	2.43934992410568	0.118325253156878
LOR1a	0.0388183388217715	0.843808990447114	1.77759938732885	0.182444384354059	0.959250446162998	0.327375799608583
L1MA4	8.89793069190298	0.00285494011070953	1.74441728789405	0.186580099089483	7.03283037829629	0.00800287683899596
MLT1A	15.081350879621	0.000102975607587136	1.64057361752567	0.20024678369572	0.197239091158439	0.656958662454293
HSATII	9.87913780693177	0.00167163250297314	1.61106786230456	0.204341758527706	5.94326351243166	0.0147736386794726
HERVK14-int	0.710263298832332	0.399356416924921	1.60867072321108	0.204678758143168	5.48406130344844	0.0191906217844504
LTR16A	3.21265026201283	0.0730710357500373	1.59687778314855	0.206346236172742	1.23967861754746e-30	0.999999999999999
LTR1C	0.65187804960694	0.419442027069556	1.58195153061225	0.208479815082742	5.75462721610161e-31	0.999999999999999
LTR2	0.674377205670217	0.411529663758115	1.55416554931779	0.212521545031622	4.63679975768798e-27	0.999999999999946
L1M3de	1.63056631581888	0.201624737014382	1.52192321567322	0.217328685230862	7.62717674482384e-05	0.993031866766053
MLT1G	10.3337872340425	0.00130616918823176	1.48917138661632	0.22234506839697	3.95305589351738e-30	0.999999999999998
MLT1L	1.80015906982959	0.179693265302033	1.47581280566497	0.224430798594971	0.00917812813399498	0.92367739394626
SVA_C	0.871796088064241	0.350458555028044	1.46018981154715	0.226899922166609	0.804327289038713	0.36980272229893
MER48	0	1	1.44093567251462	0.229987988307502	0	1
HERVK11-int	1.22831520254093	0.267734941423276	1.41270628812185	0.234607653079378	0.00583244398348564	0.939124387005167
MLT1E3	0.0106951412656598	0.917631769586609	1.32721624834294	0.249301054475967	1.25895091100142e-30	0.999999999999999
L1MEd	6.45805114033531	0.0110450717833683	1.32104280207713	0.250404986058234	0.000807904805604253	0.9773242488516
L1MD1	0.134428616005963	0.713883776110766	1.28275334888323	0.257387723692829	40.8691296188161	1.62772116024344e-10
MER52D	0.494885170786802	0.481756196838475	1.28197631421103	0.257531896279739	22.9708152745446	1.64479538788455e-06
LTR13	0.472342502552155	0.491911477198612	1.27621109138725	0.258604709150989	10.1222437234665	0.00146490559989097
MLT1I	57.2851871787261	3.76983827932581e-14	1.21050355748762	0.271232416550224	6.45483376616375e-30	0.999999999999998
AluJo	35.5587382840925	2.47474401408497e-09	1.18200104412264	0.276948998966907	0.549289977826726	0.458607953992956
LTR16A2	3.77573670876211	0.0520009966845537	1.1318482185435	0.287381453663968	2.5635503172352e-29	0.999999999999996
MLT1H2	52.0471895894249	5.41827225954089e-13	1.12328705528068	0.289211765316207	2.00384560845175	0.156900696671754
MLT1C	14.7552354435909	0.00012240716590545	1.12058220313964	0.289793125093364	2.20305811152286	0.13773724513188
HERV4_I-int	0.00853220006538085	0.926404146433628	1.10494826810616	0.293182725206593	2.96054664144064e-29	0.999999999999996
PABL_B-int	0.75118078081557	0.386102645901731	1.09081573996656	0.296290537940873	8.79422081831627e-32	1
L1M3c	0.0565022174061365	0.812112270527275	1.06994203305708	0.300958539527138	4.99442886575511e-29	0.999999999999994
LTR12_	6.5703545639889e-05	0.993532600198182	1.06853790477797	0.301275932128966	1.36636844102195e-30	0.999999999999999
PABL_A-int	2.54033905254347e-31	1	1.06630234135875	0.301782155460091	0.108180687471732	0.742224980261897
L1M3e	0.320466401156664	0.571327489689652	1.05144839908052	0.305173743253605	0.0666639751302031	0.796257437127453
HERVE-int	0.0025731374568584	0.95954377677442	1.02653027197207	0.31097500249221	1.89475085991402e-30	0.999999999999999
AluSq10	1.45720069528333	0.227376045090178	0.974387616300358	0.3235883524228	0.00106821923939197	0.973926883537865
L1MC2	1.13876172211137	0.28591413397187	0.938311355374772	0.332712496530505	15.1099916157393	0.000101425046371171
AluSg7	4.36710983169768	0.0366390852134142	0.874397439971699	0.34974078114618	0.114024169226984	0.735608380189198
SST1	5.83546639718836e-30	0.999999999999998	0.853762341626906	0.355490163887915	0.775005717543621	0.378672934378141
L1PA2	1.16517860681132	0.280394126271074	0.852268175155115	0.355911472967252	1.22087035660373e-29	0.999999999999997
HUERS-P3b-int	1.18379325119676	0.276585115788851	0.819385867202573	0.365359785014776	6.23474753148061	0.0125267450620098
LTR22B	4.43344624241231e-31	0.999999999999999	0.812434867564047	0.367401359174673	1.20166772200975e-28	0.999999999999991
HERVK-int	1.04327035271615e-30	0.999999999999999	0.797522102326207	0.371835254305913	0.859262653805564	0.353945114937588
AluSc	48.071983641028	4.10855246332813e-12	0.779047202732511	0.377432697523594	0.158291566044456	0.690734325558378
MLT1A1	13.0058561913862	0.000310518330401905	0.763538507765065	0.38222341927302	1.30792402991882e-28	0.999999999999991
MER51A	7.4988856288384	0.0061737182542828	0.747248103562005	0.387348898519404	1.28081312191411e-28	0.999999999999991
LTR10B	6.80555555555556	0.00908746745243919	0.735735735735736	0.391030307567905	0.9375	0.332921608065566
HERVIP10F-int	4.1375169713555	0.0419426498171931	0.719228240076519	0.396397177113776	4.72016550522648	0.0298108737212381
LTR3A	0.0333460742156394	0.855104763381551	0.713460791925466	0.398297301403438	1.61235090419392	0.204161652057929
AluYd8	0	1	0.705324296062719	0.401000416011938	NA	NA
HERVI-int	1.09611327181677	0.295120663711127	0.681997277741959	0.408899816051214	4.5350736644101e-31	0.999999999999999
L2	9.887930689039	0.00166366351045944	0.677987112320462	0.410280717608769	3.5190159392605e-26	0.99999999999985
AluSc5	11.6157118688345	0.000653970028918112	0.627802342485614	0.428162576771012	4.03627146312764e-29	0.999999999999995
Charlie1a	0.307896505376344	0.578973851204889	0.603964419093377	0.437069405887542	9.02937288343913e-31	0.999999999999999
LTR5B	0.156392027281048	0.692500249679513	0.573585226169676	0.448837749886814	4.51018773751539	0.03369354232633
L1ME3B	18.8228319363433	1.43439706277404e-05	0.551819130839625	0.457575349503648	7.51351750945962e-28	0.999999999999978
MER52C	7.02387212294328	0.00804301155373828	0.521913341498646	0.470026644258855	12.8645568755943	0.000334864179904718
SVA_E	1.76840709109731	0.183579336968155	0.5078125	0.476087344441214	0.502195358706939	0.478537085677046
MLT1K	8.96621014536112	0.00275018476570233	0.502140092690831	0.478561290365139	4.49656825896331e-26	0.999999999999831
ERV3-16A3_I-int	6.03340538202365	0.0140376258055373	0.482905479768952	0.487109192899922	0.00518927318739455	0.942572772913854
FLAM_C	8.13546442263693e-30	0.999999999999998	0.474124742112097	0.491095689333359	0.0257380956727502	0.872541596171755
LTR41	0.0050415506970385	0.94339466905183	0.416869954369954	0.518503022634995	7.4264534078743e-28	0.999999999999978
MER41B	1.0100266870244	0.314896445712258	0.416631531753595	0.518622647939358	0.11250134091034	0.737314169557712
LTR2B	0.909900191991463	0.340140902104348	0.414311626520037	0.519789166646167	4.25118224562684e-28	0.999999999999984
HERV17-int	13.0803332495945	0.000298412360024117	0.403515460316566	0.525279288703411	0.282597356945252	0.595003848653106
MER50-int	0.0680043554583996	0.794264908497541	0.401762354651163	0.526180504305943	8.04813935348882e-31	0.999999999999999
LOR1-int	2.46275222090046	0.116574362089702	0.347374885215794	0.555602918760235	0.0359200024940766	0.849680790562507
MER11A	0.175593150603756	0.675188094856272	0.342836508501187	0.558196493539289	30.8056075576447	2.85212499078303e-08
LTR12	0.666416931052438	0.414303624080157	0.33831106129659	0.560805735390651	0.190316163098871	0.662653607921529
MER49	7.19152436400182e-30	0.999999999999998	0.316509090909091	0.573713144903608	7.11610784565592e-27	0.999999999999933
ALR/Alpha	14.3839175398676	0.000149070049206448	0.309151244052111	0.57820148345474	8.37306108420715e-30	0.999999999999998
MER61D	0.526324437060823	0.468156254823393	0.303609277594426	0.581628525449983	7.04578348459846	0.00794520630313678
HERVIP10FH-int	11.9318840522778	0.000551813433811985	0.277513131927037	0.598335850057591	0.0733503398667976	0.786519724852748
MLT1E	4.75308953558362e-29	0.999999999999994	0.258700581681948	0.611014281135729	0.702857142857143	0.401825315036996
HERVFH19-int	0.163285548575183	0.686149431197542	0.254057263149162	0.614232612212927	1.55541517833254e-30	0.999999999999999
AluYf4	0.0561094585577511	0.812754268060102	0.244855542041688	0.620720972508974	1.33122442048639	0.248587508896154
MER21C	11.8259998318888	0.000584093416778616	0.2366259777783	0.626653702927014	4.64490284877205	0.0311459000483685
LTR17	2.09499378109453	0.147782312977091	0.19409057494995	0.659533652471513	0.195010310202951	0.658778888706844
LTR41B	5.48954207490793	0.0191305530506492	0.188793020164717	0.66392308046551	0.000845234231310181	0.976806439492733
L1ME2	34.6557563459377	3.93473343693163e-09	0.174685504970624	0.675980785875824	1.54745512553949	0.213511526817681
HERVE_a-int	2.04947201125539e-30	0.999999999999999	0.167747233367944	0.682121722434296	3.07373307985481e-31	1
LTR16A1	0.966118090505285	0.325650227791554	0.160680195794377	0.688531047766606	6.27608561673802e-30	0.999999999999998
AluYb8	1.2539680227912	0.262795957516234	0.1525213312634	0.6961374348527	3.88684555191686e-28	0.999999999999984
MER21A	5.68688321588199	0.0170921858677576	0.150900105470912	0.697676665111963	1.13487584151828e-30	0.999999999999999
MER74A	3.67713619512602	0.0551635224892366	0.148401428887854	0.700067714666168	3.57856587225502e-27	0.999999999999952
HERVK22-int	0.551096850777392	0.457869867561899	0.14823667381884	0.70022618330495	5.82388498921577	0.0158099868973477
MER66-int	4.51631797020484	0.0335730104109002	0.147603363659062	0.700836271884823	1.77434928897918	0.182844734918751
HSAT4	4.09038987892376e-31	0.999999999999999	0.144898504273504	0.703458995797157	4.37596475759445e-30	0.999999999999998
AluYk12	5.23034201652107e-32	1	0.138920158432354	0.709356889422405	NA	NA
L1ME2z	0.0272432167138763	0.868900540065554	0.137816423009693	0.710461505639049	0.636668285220988	0.424919840658095
Tigger2b_Pri	12.1960676231144	0.000478903600695642	0.131587387383546	0.716791825785349	2.82176201094361e-30	0.999999999999999
MLT1A0	13.506446118025	0.000237745361953763	0.129011041860569	0.719459636154916	1.49155308750123	0.221975645838364
LTR1	18.3192459365102	1.86810344148857e-05	0.118339036886185	0.730842966530491	0.396662716862737	0.528817821294688
MST-int	11.6153521825397	0.000654096512359037	0.11684584548105	0.732480926711993	0.277510107816712	0.598337843511635
L1MCc	0.0820270780304595	0.774568942951888	0.0981380065717415	0.754075645045139	32.3169510888127	1.30965830947409e-08
FLAM_A	2.5946523525107e-28	0.999999999999987	0.0943348000319506	0.758737035048095	2.52688055127133e-30	0.999999999999999
MER58A	2.06579440750441	0.150636413042371	0.0926170042704838	0.760876172090045	NA	NA
5S	0.0529196265329097	0.818058618739895	0.0858348549054836	0.769540602944711	NA	NA
LTR19-int	0.230530753968254	0.631130561415666	0.0822259136212625	0.774303281167353	NA	NA
L1M7	13.4404345958615	0.000246258567633588	0.0765937069109597	0.781967713854493	0.670409752645065	0.412908785100549
MER77B	7.35552033040997	0.00668571582426717	0.0748160570482623	0.784449492910903	2.28157212365561e-30	0.999999999999999
MLT2B3	2.04565748889419	0.152641024347409	0.0736575139173198	0.786084034048535	1.1064118876421	0.292863256595277
LTR10G	0.00243761373414776	0.960622685538632	0.0649624060150376	0.798817917896181	1.53258247659966	0.215725274469476
LTR12C	2.74315412570894	0.0976718087044161	0.0640112226769284	0.800264818801268	2.53657486434469	0.111235852126869
L1PBa	8.92151020333288	0.00281831366372109	0.0630317460317462	0.801766762609109	17.256455755021	3.26585994354913e-05
LTR22C	0.0113685106839515	0.915087898032781	0.0612217516666067	0.804575229674273	NA	NA
L1P4a	0.00933938915678051	0.923011880670916	0.0579558866291501	0.809756411193946	1.25949627895451e-31	1
MER61C	4.24179810661107e-31	0.999999999999999	0.0560286535448147	0.812886644755735	0.0751107837291147	0.784035848707493
MLT1A0-int	7.47915568244468e-31	0.999999999999999	0.0498701136816913	0.823289439870734	0.269528921855684	0.603647950617694
HERVL40-int	0.336931295955882	0.561605914548651	0.0442007446289063	0.833480571339461	2.76937647586952e-27	0.999999999999958
MER54A	1.34123184795259	0.246816846146697	0.0437588137872229	0.834302982847046	7.23898735437618	0.00713372031660006
HERVK9-int	0.00567367415193496	0.939957089276735	0.0435115781314683	0.834764967863799	15.1834350761581	9.75554566234947e-05
MER51E	0.0252088979223126	0.873847641443089	0.0362793459395268	0.848939769444051	NA	NA
7SLRNA	6.31600165761881	0.011965313214214	0.0362153190868294	0.849071523268137	2.38376130290944e-32	1
MER9a2	1.16656556871761	0.28010804904758	0.0327698171137178	0.856348459275816	0.00640415854450944	0.936216587864695
L1MA5	1.5178920383584	0.217938769585821	0.0319140440500161	0.858216440290579	20.2396370881041	6.8322549686385e-06
HERV1_I-int	1.98226586440152e-31	1	0.0312151616499442	0.859761220277581	0.00531813865147199	0.941865346787233
HSMAR1	0.325421481826962	0.568367604724743	0.024943422467056	0.874508122323425	4.08893201498985e-28	0.999999999999984
Tigger3b	5.83530676228591e-30	0.999999999999998	0.0234831525441876	0.878207329572887	1.02068382421646	0.312356859032442
L1ME4a	3.8729548913998	0.0490700579832175	0.0217853028836575	0.882659677243786	3.21328944404739e-30	0.999999999999999
ERVL-E-int	1.11816782373087	0.290313311166865	0.021455784072383	0.883544111044738	3.44656258015805	0.0633834609554784
Tigger3c	0.00760104364326378	0.93052528539695	0.0203669772256729	0.886516913341186	1.62311889505624e-27	0.999999999999968
L1PA8A	2.3039579283461	0.129044799379616	0.0187823876739204	0.890992181527711	13.6342010086759	0.000222102360126569
AluYk4	0.292109087830508	0.588872136559488	0.0142372907424926	0.90502174489374	0.517813577368881	0.471775840710424
LTR25	1.01918123929122e-30	0.999999999999999	0.013189935064935	0.908566044082996	5.52932032590051	0.0187003682643284
AluYk11	3.09087106764198e-29	0.999999999999996	0.0061507437377422	0.937488653335547	NA	NA
MER74B	5.70603801061707e-31	0.999999999999999	0.00522411228472393	0.942380655834359	1.04703853296043e-27	0.999999999999974
MER82	26.9558312856045	2.08158193087753e-07	0.00485229035551146	0.944465566642894	2.47746000176863	0.115488624343353
AluSq	41.1551757434062	1.40610427350461e-10	0.00485047213732649	0.944475955550843	2.84076570889437	0.0919004108664277
MER20	2.94978122524773	0.0858891844177869	0.00481436173040458	0.944682689434741	3.76681777085566e-27	0.999999999999951
LTR12F	3.04909702295553	0.080782045140171	0.00459143109540634	0.945976606645906	7.7444703798844e-29	0.999999999999993
LTR67B	0.915948234219388	0.338541087462335	0.0041477662441447	0.948649218720131	0.132566118918234	0.71578609633415
L1M2a	0.222203431327196	0.637366118730937	0.00385061585170193	0.95052036203223	9.3598027218728	0.00221796017753365
MIRc	0.145044349967416	0.703316866915241	0.00310974862755396	0.955528921757912	0.0251836459606916	0.873910312317736
AluSg4	11.3342774240533	0.000760894349387588	0.00279897672279262	0.957807316683432	1.00369555836833	0.316417940195917
MER57A-int	0.196028083511895	0.65794614686429	0.00232011524166648	0.961582691909544	7.9582789741919e-30	0.999999999999998
MER68	0.576578230302022	0.447656679620646	0.00155828097004569	0.96851163111089	18.4738842583877	1.72248500532828e-05
L1ME3C	1.52817256636896	0.216386917260509	6.30571637442106e-05	0.993664181705233	2.45740924965987e-27	0.99999999999996
L1PA3	4.77058675501249	0.0289499574855888	3.47781809437994e-05	0.99529466037683	80.6681527079547	2.66990589001009e-19
MSTC	0.0201013254463796	0.88725445894562	1.65564963359082e-05	0.996753442629609	0.322294534835211	0.570231965573452
MER5B	5.9687528301327e-30	0.999999999999998	1.38579576114455e-26	0.999999999999906	4.57134772541285e-27	0.999999999999946
MER41A	0.521032930787378	0.470401395444966	1.09860845081562e-26	0.999999999999916	0.891612208823359	0.345040788290961
MER5A1	0.0184518678866234	0.891949624386042	9.03381582273992e-27	0.999999999999924	4.08711012640613e-27	0.999999999999949
LTR7	7.55308785535176	0.00599073314987898	8.82437424821981e-27	0.999999999999925	2.71494184392771e-30	0.999999999999999
AluSq4	9.59661617315486	0.00194936270482593	3.2330442107899e-27	0.999999999999955	9.65302443862888e-29	0.999999999999992
FAM	1.74651260842928e-30	0.999999999999999	3.05306479219206e-27	0.999999999999956	5.09996358889587e-27	0.999999999999943
MER4B	3.02149941234606e-31	1	2.96872572271983e-27	0.999999999999956	1.58143292465597e-26	0.9999999999999
MLT2B1	14.2991895704794	0.000155931997754748	2.74962143385622e-27	0.999999999999958	NA	NA
MER44B	0.0192289838999556	0.889712022569015	2.22037493072001e-27	0.999999999999962	8.33935663305182e-31	0.999999999999999
MLT2C2	0.90968580866532	0.34019779666348	2.19540682086442e-27	0.999999999999963	NA	NA
MER50	11.2388484558666	0.000801028391780816	2.02206313441924e-27	0.999999999999964	6.86674390385109e-30	0.999999999999998
Tigger7	0.120572561721961	0.728414328002028	1.99736319286598e-27	0.999999999999964	1.15982875859887e-29	0.999999999999997
LTR32	8.16692351889432	0.00426612063632394	1.90596034489462e-27	0.999999999999965	6.61280681234029e-27	0.999999999999935
LTR47A	9.04005510837113e-30	0.999999999999998	1.89037647319514e-27	0.999999999999965	2.82280873825309	0.0929336505592114
LTR9B	0.402639126249076	0.525729440053486	1.48489585246148e-27	0.999999999999969	0.0127873118944548	0.90996634050275
L1ME3E	2.83493854463016	0.0922343297696488	1.37673587532632e-27	0.99999999999997	9.00580840159843e-31	0.999999999999999
MER77	0.000715317919075145	0.978662779770487	8.26555698495266e-28	0.999999999999977	0.0944656488549619	0.758574968025939
MER31A	1.35222945923774e-28	0.999999999999991	7.25742473205792e-28	0.999999999999978	3.43866192379368e-27	0.999999999999953
MLT2D	6.02259006815969	0.0141239038567948	4.21684812760133e-28	0.999999999999984	NA	NA
MER50B	7.20542039642301e-29	0.999999999999993	3.31375616716126e-28	0.999999999999985	1.05378170347485	0.304637731440853
MER4E1	4.26391603671757e-31	0.999999999999999	2.90715783802318e-28	0.999999999999986	NA	NA
SATR1	0.019251842281558	0.889646909170231	2.27900771494827e-28	0.999999999999988	0.0371646795827124	0.847130147737259
MIRb	5.27856999758886	0.021589472575503	1.80899134429857e-28	0.999999999999989	0.642107848575773	0.42294854383465
HSMAR2	0.00699693435367874	0.933336556661135	1.71324968203367e-28	0.99999999999999	1.86015418183544e-27	0.999999999999966
MLT1D-int	0.528855834088392	0.467088288133397	1.25907842816753e-28	0.999999999999991	6.04540390036527e-30	0.999999999999998
Tigger2	6.64461824539294	0.00994557865515852	1.19867591339578e-28	0.999999999999991	3.51729994330658e-28	0.999999999999985
MLT2F	9.43515090195969e-31	0.999999999999999	1.06474208766665e-28	0.999999999999992	0.991885202508666	0.319282050648517
MER61B	1.42249799274733e-28	0.99999999999999	6.26462994336707e-29	0.999999999999994	2.08142598154479	0.149100829572414
HERV35I-int	2.05044621733804	0.152161587651323	6.02333680189972e-29	0.999999999999994	0.0771230599288129	0.781234685239293
AluYg6	53.2591942738308	2.92316080044851e-13	5.49147628557566e-29	0.999999999999994	0.666875133861641	0.414143203594238
PRIMA41-int	6.31208039484699e-29	0.999999999999994	4.26274076183106e-29	0.999999999999995	2.1080646224277e-29	0.999999999999996
MIR3	0.117518955769201	0.731741117476053	4.17437711835044e-29	0.999999999999995	0.0197228390909145	0.888313915300128
HERV3-int	0.863484637583588	0.352765374354507	2.67079378668498e-29	0.999999999999996	4.48595329533746	0.0341744819881948
MER51B	0.605354115476446	0.436542449523314	2.63672299396177e-29	0.999999999999996	8.80515963975433e-30	0.999999999999998
L3	0.174949257611407	0.675750188957	2.02083912877448e-29	0.999999999999996	4.82332565487744e-26	0.999999999999825
L1MEb	8.49368473315804e-30	0.999999999999998	1.76287443442129e-29	0.999999999999997	0.437899311751772	0.508138114614928
AluYb9	2.60438504262081	0.106568488424984	1.44638959666214e-29	0.999999999999997	0.0493757656319233	0.824153069542542
L1P4e	1.49212385956338	0.221887223240868	1.34090888113019e-29	0.999999999999997	NA	NA
AluYf5	0.193392149586722	0.660108230073818	9.23927125038159e-30	0.999999999999998	NA	NA
Tigger3a	0.258247549301489	0.611326676041223	8.56470570944598e-30	0.999999999999998	1.02185229084319e-26	0.999999999999919
Harlequin-int	0.78450631169178	0.375766482957318	7.78473072643438e-30	0.999999999999998	2.21691241230218	0.136505814437686
MLT2B2	8.15241745400826e-06	0.997721848108622	7.40775937044417e-30	0.999999999999998	NA	NA
HERVH48-int	0.356522817460317	0.550443744388253	7.02577287212203e-30	0.999999999999998	1.67992050438596	0.194935015944594
LTR16C	0.0381151955051227	0.845212006937863	7.04459595388227e-30	0.999999999999998	0.926938103831147	0.335659822823334
MER3	4.62937688888081	0.0314289760237963	6.97912849371958e-30	0.999999999999998	5.34595474429037	0.0207704059132675
MER6	2.77752006373754e-29	0.999999999999996	5.62492321186655e-30	0.999999999999998	NA	NA
LTR45B	0.0376788699842643	0.846089392911812	5.02565782119719e-30	0.999999999999998	1.02514099230983e-29	0.999999999999997
LTR3B_	0.01640625	0.89808021514452	4.07991464609321e-30	0.999999999999998	0.38115	0.536988417563987
MER58B	4.97829931559914	0.025667203319196	4.46290906754023e-30	0.999999999999998	1.89406639301171e-27	0.999999999999965
REP522	1.15310764842866	0.282899553669244	3.66757916267199e-30	0.999999999999998	0.0636132538569424	0.800873585691203
LTR26	6.49578761755486	0.0108130381744799	2.82394893641735e-30	0.999999999999999	0.165645949207413	0.684010740904513
FRAM	1.36364440257186	0.242906872078012	2.22394551461709e-30	0.999999999999999	1.98180844390476e-28	0.999999999999989
LTR10B1	1.30908982965176	0.252559512780306	2.51122953699388e-30	0.999999999999999	3.40890176104398	0.0648455896562561
LTR16E1	17.008055049417	3.7221575206192e-05	2.3331129664903e-30	0.999999999999999	3.89952860984922e-32	1
LTR33	0.903455861122801	0.341856754820911	2.28098329688969e-30	0.999999999999999	3.11917756126545e-26	0.999999999999859
LTR9	11.8801327803053	0.000567358963730687	2.3639573246665e-30	0.999999999999999	0.0678981220210431	0.794422059523778
MER4D1	0.185018756086838	0.667095210984808	2.51084866725724e-30	0.999999999999999	1.08613749101932e-30	0.999999999999999
MLT1E2	1.30385882952971	0.253509565248055	2.28112506952464e-30	0.999999999999999	1.77688914700913e-31	1
ERVL-B4-int	6.81921453394884	0.00901822232481969	2.00194675474769e-30	0.999999999999999	0.00731652694006293	0.931834720486878
L1M6	1.92846380139198	0.164926610765386	1.81424755374689e-30	0.999999999999999	3.49443107908457e-27	0.999999999999953
L1MC	5.18054116956553	0.0228412086978065	2.01637199690811e-30	0.999999999999999	7.90598557370464	0.00492714894646289
MER21-int	1.02684472443956	0.310900904987853	1.80948324910995e-30	0.999999999999999	1.80948324910995e-30	0.999999999999999
MLT1E1	4.98328587895998	0.0255933284066798	1.64330257351436e-30	0.999999999999999	3.14574727332164	0.0761251234307024
7SK	1.87826132806064	0.170531890784572	1.30838286621393e-30	0.999999999999999	5.3907864419595e-28	0.999999999999981
HERVL18-int	1.94559918820933	0.163061870474325	1.36420297120199e-30	0.999999999999999	1.78804595827901	0.181164424822523
L1M3b	0.0155365275542545	0.900804120092676	1.31760484046841e-30	0.999999999999999	0.908829081449511	0.34042528884404
LTR5_Hs	0.212532818538574	0.644789408715253	1.15504566506548e-30	0.999999999999999	43.2293526192023	4.86848171546204e-11
MER45C	4.63853165017202e-31	0.999999999999999	1.11496436396219e-30	0.999999999999999	1.30878737682977e-27	0.999999999999971
MER61E	0.0311835163549766	0.859831587706208	1.3337287790359e-30	0.999999999999999	20.6435311907021	5.53237904753901e-06
MER63A	8.15794797638401	0.00428728527966446	1.1486365646998e-30	0.999999999999999	1.26320541229482e-27	0.999999999999972
AluYa8	1.3218647875817	0.250257653679444	9.37001926009988e-31	0.999999999999999	NA	NA
L1ME3D	2.70087835124131	0.100292979171427	9.43374424418798e-31	0.999999999999999	1.72544577014359e-27	0.999999999999967
MER63B	5.13145096283027	0.0234960780696957	6.79667669274918e-31	0.999999999999999	NA	NA
LTR22A	1.65063195623467	0.198872940298008	4.41082312014911e-31	0.999999999999999	1.35431310405853e-28	0.999999999999991
LTR7C	1.01744362495142e-30	0.999999999999999	5.23680797058055e-31	0.999999999999999	1.05659616898237e-31	1
LTR7Y	3.28041365760408	0.0701112558932108	4.00118938897496e-31	0.999999999999999	NA	NA
L1M2b	2.65192735437301	0.103424431826839	2.98616275238086e-31	1	NA	NA
LTR71A	1.97036537543033	0.16040908476693	2.38252289673162e-31	1	NA	NA
LTR12B	0.680014049877064	0.409581886138805	1.59963671249338e-31	1	5.09683570804545e-30	0.999999999999998
MER21B	1.15844928794444	0.281787376747642	1.84613322457184e-31	1	1.40646572235419e-26	0.999999999999905
MER44C	1.87330009966131	0.171097593120554	2.06658634750925e-31	1	8.56788365477672e-30	0.999999999999998
MER51-int	2.98118341430547	0.0842376599667833	1.49715525256226e-31	1	1.96995630725226e-31	1
MLT1M	0.559811382069787	0.454336249572907	1.27927814091759e-31	1	3.48179830956363e-32	1
HERV15-int	0.595565820579818	0.440274885267278	8.80202694246603e-32	1	2.49356650554959	0.114312417652626
L1ME3F	0.0815013019990943	0.775273108876337	1.16391263699169e-31	1	0.988115734098517	0.320203342000531
LTR10D	0.381926683716965	0.536573907339789	4.77563613458454e-32	1	NA	NA
LTR4	1.59263724772561e-31	1	6.3989889417547e-32	1	1.48512443438914	0.222974474963456
LTR53	3.10249108466263e-30	0.999999999999999	7.62668839859602e-32	1	NA	NA
LTR3B	3.24316115086464	0.0717221296430112	1.89974025339396e-32	1	5.31204543679997e-32	1
MLT1H-int	8.76560724289716	0.00306963858389208	1.63412921796584e-32	1	NA	NA
HERVK14C-int	1.70481202816795e-30	0.999999999999999	0	1	3.29142857142857	0.069642404798328
LTR12E	0	1	0	1	4.55384615384615	0.0328448876802862
LTR2C	1.22552975992657	0.268278158044432	0	1	9.8804173687035e-31	0.999999999999999
MSTC-int	1.39636363636364	0.237333366481447	0	1	0.338028169014085	0.560969617402595
LSAU	0.381436745073109	0.536835316006698	NA	NA	0.637762237762237	0.424522286784476
LTR3	0.0644811602870813	0.79954854931382	NA	NA	NA	NA
